# Sustained ERK signaling couples the injury response to organizer formation during *Hydra* head regeneration

**DOI:** 10.64898/2025.12.27.696609

**Authors:** I.Y. Juanico, A.W. Stockinger, A.K. Virgen, N. Srisrimal, S.E. Campos, C.E. Juliano

## Abstract

Regenerative abilities vary widely across animals, even among closely related species, and a central challenge is to compare their gene regulatory networks (**GRNs**) to determine which components and regulatory connections are conserved or divergent. *Hydra* provides a powerful system for this work: as a cnidarian, which is the sister group to bilaterians, it offers access to deeply conserved regenerative mechanisms, and species within the genus differ in regenerative phenotypes. Here, we investigate the function of extracellular signal-regulated kinase (**ERK**) signaling in driving head regeneration in *Hydra*. ERK is a conserved injury-responsive pathway implicated in regeneration across animals, including in the activation of Wnt signaling, which is necessary and sufficient to establish the *Hydra* head organizer, a Wnt signaling center that patterns the main body axis. We found that in *Hydra vulgaris*, ERK activity extends from the generic injury phase into the period when the Wnt-based head organizer forms. However, unlike in some other regenerating species, transient ERK inhibition delayed but did not block regeneration, consistent with *Hydra’s* ability to regenerate without a proliferation-dependent blastema. ERK inhibition in *H. vulgaris* disrupted the transcriptional activation of multiple Wnt pathway components and restricted their expression domains, providing a likely explanation for the delayed onset of head organizer formation. Comparative experiments in *Hydra oligactis*, which regenerates its head approximately 24 hours more slowly than *H. vulgaris*, revealed reduced persistence of ERK signaling and lower sensitivity to ERK inhibition. These features suggest that while injury-induced ERK activity is conserved, the mechanisms that establish the Wnt signaling center during regeneration diverge between the two species. Together, our findings identify sustained ERK activity as a critical regulator of Wnt pathway activation during *Hydra* head regeneration and indicate that evolutionary shifts in the ERK-Wnt regulatory architecture contribute to species-specific differences in regenerative phenotypes.
