## Supplemental Table 2 for "Sustained ERK signaling couples the injury response to organizer formation during *Hydra* head regeneration"

### Sheet: Readme
This file contains the DEGs found when comparing whole DMSO and U0126 treated (for 12 hours) Hydra vulgarisand the DEGs that are shared with the head regeneration data.

### Sheet: W_Downreg_after_U0
	ID	genes	logFC	unshrunk.logFC	logCPM	PValue	FDR	Orthogroup	Ortholog	EnsemblID	EnsemblLongName	genBankAnnotation	PANTHER_ID	PANTHER_NAME	PFAM_ID	PFAM_NAME	UniprotHit
299	G001083	G001083	-0.350396	-0.35041	7.44382	0.000393476	0.0337643	OG0000096	ERG, FLI1, FEV	ENSG00000157554, ENSG00000151702, ENSG00000163497	ETS transcription factor ERG, Fli-1 proto-oncogene, ETS transcription factor, FEV transcription factor, ETS family member	JQ994222.1; transcription factor Ets1	NA	NA	PF02198; PF00178	Sterile alpha motif (SAM)/Pointed domain; Ets-domain	ERG_CHICK;Transcriptional_regulator_Erg
313	G001117	G001117	-0.3646	-0.364634	6.19848	0.000140568	0.0144182	NA	NA	NA	NA	DQ286045.1; heat shock protein 70 (hsp70)	PTHR19375:SF458	SI:CH211-199O1.2	PF00012	Hsp70 protein	HSP70_HYDVU;Heat_shock_70_kDa_protein
838	G002133	G002133	-0.505894	-0.505962	5.67858	4.6006e-05	0.00549102	OG0000739	SLC27A1, SLC27A4	ENSG00000130304, ENSG00000167114	solute carrier family 27 member 1, solute carrier family 27 member 4	NA	PTHR43107	LONG-CHAIN FATTY ACID TRANSPORT PROTEIN	PF00501; PF13193	AMP-binding enzyme; AMP-binding enzyme C-terminal domain	S27A4_MOUSE;Long-chain_fatty_acid_transport_protein_4
1039	G002595	G002595	-0.642744	-0.643275	3.11139	0.000567269	0.0454127	OG0000012	MSX1, MSX2	ENSG00000163132, ENSG00000120149	msh homeobox 1, msh homeobox 2	AJ271008.1; msh homeoprotein (msh gene)	PTHR24338:SF0	MUSCLE SEGMENTATION HOMEOBOX	PF00046	Homeodomain	VAB15_CAEEL;Homeobox_protein_vab-15
1320	G003577	G003577	-0.546904	-0.547336	3.17128	0.000165188	0.0164299	OG0000124	CG7402, CG7408, CG32191, CG8646	FBgn0036768, FBgn0036765, FBgn0052191, FBgn0033763	NA	NA	PTHR10342:SF269	RE14504P	PF00884	Sulfatase	ARSB_FELCA;Arylsulfatase_B
1369	G003668	G003668	-1.24744	-1.25261	0.985739	1.03447e-05	0.00149248	NA	NA	NA	NA	NA	NA	NA	NA	NA	YPD1_CAEEL;Uncharacterized_protein_C05D11.1
1695	G004267	G004267	-0.769388	-0.769738	3.97326	1.95917e-09	6.76892e-07	OG0001188	XPR1	ENSG00000143324	xenotropic and polytropic retrovirus receptor 1	NA	PTHR10783:SF61	LD30826P	PF03124; PF03105	EXS family; SPX domain	XPR1_HUMAN;Xenotropic_and_polytropic_retrovirus_receptor_1
2126	G005247	G005247	-0.65647	-0.656855	3.60702	2.93557e-07	7.13724e-05	OG0000191	FGF2, FGF1	ENSG00000138685, ENSG00000113578	fibroblast growth factor 2, fibroblast growth factor 1	NA	NA	NA	PF00167	Fibroblast growth factor	NA
2778	G006474	G006474	-0.464631	-0.46475	4.77411	6.12125e-05	0.00686888	NA	NA	NA	NA	NA	NA	NA	NA	NA	NA
3075	G007000	G007000	-0.597562	-0.597682	5.10657	6.60433e-07	0.000137632	NA	NA	NA	NA	MK376919.1; innexin 4 (INX4)	PTHR11893	INNEXIN	PF00876	Innexin	NA
3166	G007224	G007224	-1.06219	-1.06474	1.66759	0.000314172	0.0276534	NA	NA	NA	NA	NA	NA	NA	NA	NA	NA
3553	G008157	G008157	-1.26897	-1.27461	0.895464	4.13077e-05	0.00516504	NA	NA	NA	NA	NA	NA	NA	NA	NA	NA
3609	G008292	G008292	-0.642362	-0.643318	2.27885	0.000559891	0.045097	OG0005937	SLC10A7	ENSG00000120519	solute carrier family 10 member 7	NA	PTHR18640:SF5	SODIUM/BILE ACID COTRANSPORTER 7	PF13593	SBF-like CPA transporter family (DUF4137)	NTCP7_RAT;Sodium/bile_acid_cotransporter_7
3962	G009198	G009198	-0.545737	-0.546164	3.1763	0.000120967	0.0125053	NA	NA	NA	NA	NA	NA	NA	NA	NA	NA
4493	G010380	G010380	-0.436157	-0.43619	6.50401	2.18405e-06	0.000387492	OG0001431	TBC1D8B, TBC1D8, TBC1D9, TBC1D9B, TBC1D9B	ENSG00000133138, ENSG00000204634, ENSG00000109436, ENSG00000284400, ENSG00000197226	TBC1 domain family member 9B, TBC1 domain family member 8B, TBC1 domain family member 9, TBC1 domain family member 8	NA	NA	NA	NA	NA	NA
5065	G011551	G011551	-0.631884	-0.632117	4.26657	3.45904e-07	8.1096e-05	OG0000092	KLF6, KLF7	ENSG00000067082, ENSG00000118263	Kruppel like factor 6, Kruppel like factor 7	NA	PTHR23235:SF50	KRUEPPEL-LIKE FACTOR 6	PF00096	Zinc finger, C2H2 type	KLF6_HUMAN;Krueppel-like_factor_6
5150	G011687	G011687	-0.4457	-0.445755	5.81033	4.40051e-05	0.00534948	NA	NA	NA	NA	NA	NA	NA	PF13385	Concanavalin A-like lectin/glucanases superfamily	NA
5151	G011688	G011688	-0.444153	-0.444295	4.44803	0.000174044	0.0171807	NA	NA	NA	NA	NA	NA	NA	PF13385	Concanavalin A-like lectin/glucanases superfamily	NA
5160	G011699	G011699	-0.702495	-0.702565	6.10216	3.01483e-07	7.19667e-05	NA	NA	NA	NA	NA	PTHR16059:SF25	THROMBOSPONDIN-RELATED ANONYMOUS PROTEIN	PF05270; PF00088; PF00090	Alpha-L-arabinofuranosidase B (ABFB) domain; Trefoil (P-type) domain; Thrombospondin type 1 domain	TFF3_MOUSE;Trefoil_factor_3
5247	G011905	G011905	-0.573044	-0.573167	5.01379	4.98132e-06	0.000807404	OG0000121	CA13, CA1, CA3, CA2, CA7, CA5A, CA5B	ENSG00000185015, ENSG00000133742, ENSG00000164879, ENSG00000104267, ENSG00000168748, ENSG00000174990, ENSG00000169239	carbonic anhydrase 5B, carbonic anhydrase 2, carbonic anhydrase 1, carbonic anhydrase 3, carbonic anhydrase 13, carbonic anhydrase 7, carbonic anhydrase 5A	NA	PTHR18952:SF141	CARBONIC ANHYDRASE 1	PF00194	Eukaryotic-type carbonic anhydrase	CAH7_HUMAN;Carbonic_anhydrase_7
5438	G012432	G012432	-0.636615	-0.637028	3.45675	2.54298e-06	0.000445157	NA	NA	NA	NA	NA	PTHR30383:SF5	PUTATIVE (AFU_ORTHOLOGUE AFUA_1G03170)-RELATED	PF13472	GDSL-like Lipase/Acylhydrolase family	NA
5542	G012735	G012735	-0.478442	-0.478651	4.00951	0.000223195	0.0213893	OG0000035	CASR, TAS1R2, TAS1R1, TAS1R3, GPRC6A	ENSG00000036828, ENSG00000179002, ENSG00000173662, ENSG00000169962, ENSG00000173612	taste 1 receptor member 3, taste 1 receptor member 1, taste 1 receptor member 2, G protein-coupled receptor class C group 6 member A, calcium sensing receptor	NA	PTHR24060:SF158	METABOTROPIC GLUTAMATE RECEPTOR	PF00003; PF01094; PF07562	7 transmembrane sweet-taste receptor of 3 GCPR; Receptor family ligand binding region; Nine Cysteines Domain of family 3 GPCR	GRM3_RAT;Metabotropic_glutamate_receptor_3
7368	G016818	G016818	-0.67707	-0.67823	2.08925	0.000464194	0.0383295	NA	NA	NA	NA	NA	PTHR11214:SF226	BETA-1,3-GALACTOSYLTRANSFERASE 6	PF01762	Galactosyltransferase	NA
8351	G018782	G018782	-1.25391	-1.25594	2.26087	9.63718e-08	2.69205e-05	OG0000710	SLC43A3	ENSG00000134802	solute carrier family 43 member 3	NA	NA	NA	PF07690	Major Facilitator Superfamily	LAT4_HUMAN;Large_neutral_amino_acids_transporter_small_subunit_4
8673	G019642	G019642	-0.621761	-0.622188	3.37555	1.33857e-05	0.00187963	NA	NA	NA	NA	NA	PTHR10024:SF344	SYNAPTOTAGMIN-7	PF00168	C2 domain	SY65_DROME;Synaptotagmin_1
8945	G020174	G020174	-0.453809	-0.454021	3.89954	0.000332948	0.0289488	OG0000049	ppk30	FBgn0039677	NA	AM393879.1; hynac1 pseudogene	PTHR11690:SF170	ACID-SENSING ION CHANNEL 1	PF00858	Amiloride-sensitive sodium channel	ASI1C_DANRE;Acid-sensing_ion_channel_1C
9171	G020623	G020623	-0.436213	-0.43623	7.5116	0.000229822	0.0218647	NA	NA	NA	NA	AM233513.2; thrombospondin type 1 repeat-containing protein 2 precursor (tsrp2 gene)	NA	NA	PF02140; PF00090	Galactose binding lectin domain; Thrombospondin type 1 domain	HMCN1_MOUSE;Hemicentin-1
9743	G021735	G021735	-0.620629	-0.621204	2.94748	2.51354e-05	0.00326736	NA	NA	NA	NA	NA	PTHR10024:SF252	SYNAPTOTAGMIN-12	PF00168	C2 domain	SYT2_MOUSE;Synaptotagmin-2
10072	G022297	G022297	-0.532168	-0.532399	4.02084	1.77187e-05	0.00244872	NA	NA	NA	NA	NA	NA	NA	PF07173	Glycine-rich domain-containing protein-like	GRDP2_ARATH;Glycine-rich_domain-containing_protein_2
10165	G022454	G022454	-0.385624	-0.385715	4.88313	0.000274045	0.0251604	NA	NA	NA	NA	NA	NA	NA	NA	NA	NA
10196	G022506	G022506	-0.467764	-0.4681	3.29032	0.000455985	0.0381314	NA	NA	NA	NA	NA	NA	NA	NA	NA	NA
10323	G022744	G022744	-0.619936	-0.620027	5.58901	9.6982e-12	4.39061e-09	NA	NA	NA	NA	NA	NA	NA	NA	NA	NA
10527	G023122	G023122	-0.392448	-0.392513	5.3794	0.000315397	0.0276534	OG0001412	ADA	ENSG00000196839	adenosine deaminase	NA	NA	NA	PF00962	Adenosine/AMP deaminase	ADD_ENTFA;Adenosine_deaminase
10848	G023684	G023684	-0.56212	-0.562672	2.85313	0.00036562	0.0315805	OG0004564	DNAJC22	ENSG00000178401	DnaJ heat shock protein family (Hsp40) member C22	NA	PTHR44733	DNAJ HOMOLOG SUBFAMILY C MEMBER 22	PF00226; PF05154	DnaJ domain; TM2 domain	DJC22_RAT;DnaJ_homolog_subfamily_C_member_22
10865	G023721	G023721	-0.491635	-0.491747	4.94177	7.82177e-06	0.00114102	OG0000155	DNAJB9	ENSG00000128590	DnaJ heat shock protein family (Hsp40) member B9	NA	PTHR44360	DNAJ HOMOLOG SUBFAMILY B MEMBER 9	PF00226	DnaJ domain	DNJB9_HUMAN;DnaJ_homolog_subfamily_B_member_9
11132	G024417	G024417	-0.497931	-0.498332	3.13413	0.000462262	0.0383295	NA	NA	NA	NA	NA	PTHR14647:SF63	PUTATIVE-RELATED	PF06990	Galactose-3-O-sulfotransferase	G3ST3_MOUSE;Galactose-3-O-sulfotransferase_3
11339	G024857	G024857	-1.31865	-1.32043	2.61714	1.70152e-07	4.46785e-05	OG0000069	NR2F2, NR2F1, NR2F6	ENSG00000185551, ENSG00000175745, ENSG00000160113	nuclear receptor subfamily 2 group F member 1, nuclear receptor subfamily 2 group F member 2, nuclear receptor subfamily 2 group F member 6	NA	PTHR24083:SF45	COUP TRANSCRIPTION FACTOR 2	PF00104; PF00105	Ligand-binding domain of nuclear hormone receptor; Zinc finger, C4 type (two domains)	COT2_CHICK;COUP_transcription_factor_2
11776	G025897	G025897	-1.0396	-1.04276	1.37332	0.000156572	0.0159351	OG0000431	Mco4, Mco3, Mco1, stw	FBgn0052557, FBgn0039387, FBgn0032116, FBgn0286203	NA	NA	PTHR11709:SF394	PLANT L-ASCORBATE OXIDASE	PF07732	Multicopper oxidase	LAC1_BOTFU;Laccase-1
12169	G026760	G026760	-0.436087	-0.436226	4.45486	0.000197072	0.0191656	OG0000108	ADAMTS9, ADAMTS20, ADAMTS15, ADAMTS8, ADAMTS4, ADAMTS1, ADAMTS5	ENSG00000163638, ENSG00000173157, ENSG00000166106, ENSG00000134917, ENSG00000158859, ENSG00000154734, ENSG00000154736	ADAM metallopeptidase with thrombospondin type 1 motif 5, ADAM metallopeptidase with thrombospondin type 1 motif 1, ADAM metallopeptidase with thrombospondin type 1 motif 20, ADAM metallopeptidase with thrombospondin type 1 motif 9, ADAM metallopeptidase with thrombospondin type 1 motif 8, ADAM metallopeptidase with thrombospondin type 1 motif 4, ADAM metallopeptidase with thrombospondin type 1 m…	NA	PTHR13723:SF165	A DISINTEGRIN AND METALLOPROTEINASE WITH THROMBOSPONDIN MOTIFS 20	PF19030; PF05986; PF17771; PF08685; PF01421; PF01562	Thrombospondin type 1 domain; ADAM-TS Spacer 1; ADAM cysteine-rich domain; GON domain; Reprolysin (M12B) family zinc metalloprotease; Reprolysin family propeptide	ATS9_HUMAN;A_disintegrin_and_metalloproteinase_with_thrombospondin_motifs_9
12287	G027064	G027064	-0.812894	-0.813946	2.50989	5.57531e-06	0.000871408	OG0000008	CG32260	FBgn0052260	NA	NA	PTHR24264	TRYPSIN-RELATED	PF00089	Trypsin	CEL2A_PIG;Chymotrypsin-like_elastase_family_member_2A
12358	G027229	G027229	-0.41387	-0.414004	4.41842	0.000510572	0.0418868	NA	NA	NA	NA	NA	PTHR11588:SF247	TUBULIN BETA-4B CHAIN	PF00091	Tubulin/FtsZ family, GTPase domain	TBB1_NOTNE;Tubulin_beta-1_chain
12639	G027755	G027755	-0.507049	-0.50724	4.22508	7.31349e-05	0.0078704	NA	NA	NA	NA	LN868232.1; Contactin-associated protein 2-like (CNTNAP2L gene), strain Jussy	PTHR15036:SF33	CONTACTIN-ASSOCIATED PROTEIN-LIKE 2	PF02210; PF00008	Laminin G domain; EGF-like domain	CNTP2_HUMAN;Contactin-associated_protein-like_2
12941	G028447	G028447	-0.530559	-0.530605	6.32272	4.74126e-08	1.44761e-05	NA	NA	NA	NA	NA	PTHR10869:SF103	TRANSMEMBRANE PROLYL 4-HYDROXYLASE	PF13640	2OG-Fe(II) oxygenase superfamily	P4HTM_MOUSE;Transmembrane_prolyl_4-hydroxylase

### Sheet: W_Upreg_after_U0
	ID	genes	logFC	unshrunk.logFC	logCPM	PValue	FDR	Orthogroup	Ortholog	EnsemblID	EnsemblLongName	genBankAnnotation	PANTHER_ID	PANTHER_NAME	PFAM_ID	PFAM_NAME	UniprotHit
106	G000557	G000557	0.751955	0.752561	3.13046	7.47314e-05	0.00791248	NA	NA	NA	NA	NA	NA	NA	PF01400	Astacin (Peptidase family M12A)	TLD_DROME;Dorsal-ventral_patterning_protein_tolloid
286	G001060	G001060	0.765952	0.767799	1.61745	0.000604652	0.0481119	OG0004603	BTBD7, BTBD7	ENSG00000277222, ENSG00000011114	BTB domain containing 7	NA	PTHR16064:SF3	BTB/POZ DOMAIN-CONTAINING PROTEIN 7	PF00651	BTB/POZ domain	BTBD7_HUMAN;BTB/POZ_domain-containing_protein_7
332	G001150	G001150	0.781557	0.781805	4.56875	1.25317e-07	3.35773e-05	NA	NA	NA	NA	NA	NA	NA	NA	NA	NA
369	G001217	G001217	0.855764	0.856065	4.4378	1.19195e-06	0.000230135	NA	NA	NA	NA	NA	PTHR11232:SF35	LOW DENSITY LIPOPROTEIN RECEPTOR ADAPTER PROTEIN 1	PF14719	Phosphotyrosine interaction domain (PTB/PID)	ARHA_XENLA;Low_density_lipoprotein_receptor_adapter_protein_1-A
455	G001374	G001374	0.455888	0.455964	5.38176	3.06791e-06	0.000503482	OG0000991	GRAMD1C, GRAMD1B, GRAMD1A	ENSG00000178075, ENSG00000023171, ENSG00000089351	GRAM domain containing 1A, GRAM domain containing 1B, GRAM domain containing 1C	NA	PTHR23319:SF4	AT22714P	PF02893; PF16016	GRAM domain; VAD1 Analog of StAR-related lipid transfer domain	ASTRB_HUMAN;Protein_Aster-B
475	G001410	G001410	2.19351	2.19444	4.54857	7.53268e-50	9.88966e-46	NA	NA	NA	NA	NA	NA	NA	NA	NA	NA
755	G001976	G001976	1.86419	1.86647	2.88093	1.20047e-27	3.1522e-24	NA	NA	NA	NA	NA	NA	NA	PF11187	Protein of unknown function (DUF2974)	NA
766	G002005	G002005	1.39126	1.39628	1.17281	2.85245e-05	0.00363591	NA	NA	NA	NA	NA	NA	NA	NA	NA	NA
843	G002148	G002148	1.98228	1.99126	1.14552	2.8713e-07	7.1127e-05	NA	NA	NA	NA	NA	PTHR43388	HYDROGENASE MATURATION FACTOR HOXX	PF00551; PF00378; PF02911	Formyl transferase; Enoyl-CoA hydratase/isomerase; Formyl transferase, C-terminal domain	HOXX_BRADU;Hydrogenase_maturation_factor_HoxX
899	G002307	G002307	1.11039	1.11048	6.54638	2.66028e-24	4.36585e-21	NA	NA	NA	NA	NA	NA	NA	PF02822; PF00219	Antistasin family; Insulin-like growth factor binding protein	VP302_LYCMC;Venom_protein_302
912	G002326	G002326	0.7918	0.792117	4.16356	0.000281586	0.0255997	OG0000042	CYP21A2, CYP21A2, CYP21A2, CYP21A2, CYP21A2, CYP21A2	ENSG00000198457, ENSG00000235134, ENSG00000206338, ENSG00000232414, ENSG00000233151, ENSG00000231852	cytochrome P450 family 21 subfamily A member 2	NA	NA	NA	PF00067	Cytochrome P450	CP17A_RANDY;Steroid_17-alpha-hydroxylase/17,20_lyase
927	G002356	G002356	2.71164	2.7254	1.35399	9.30869e-14	4.88855e-11	OG0000679	npp-9	WBGene00003795	Nuclear Pore complex Protein	NA	PTHR23138:SF87	E3 SUMO-PROTEIN LIGASE RANBP2-RELATED	PF00638	RanBP1 domain	RBP2_MOUSE;E3_SUMO-protein_ligase_RanBP2
957	G002427	G002427	0.856907	0.85699	6.21486	1.85039e-13	9.34376e-11	NA	NA	NA	NA	NA	NA	NA	PF00219; PF02822	Insulin-like growth factor binding protein; Antistasin family	VP302_LYCMC;Venom_protein_302
1222	G003387	G003387	0.555158	0.555162	9.81511	5.07157e-06	0.000812008	NA	NA	NA	NA	NA	NA	NA	PF00028	Cadherin domain	FAT_DROME;Cadherin-related_tumor_suppressor
1775	G004431	G004431	1.52054	1.52752	0.87971	0.000297214	0.0267269	NA	NA	NA	NA	NA	PTHR24027	CADHERIN-23	PF00028	Cadherin domain	FAT2_DROME;Fat-like_cadherin-related_tumor_suppressor_homolog
1931	G004795	G004795	0.652237	0.65242	4.63328	5.67856e-07	0.000120248	OG0003105	NOXA1, NCF2	ENSG00000188747, ENSG00000116701	NADPH oxidase activator 1, neutrophil cytosolic factor 2	NA	PTHR15175	NEUTROPHIL CYTOSOLIC FACTOR 2, NEUTROPHIL NADPH OXIDASE FACTOR 2	PF13181	Tetratricopeptide repeat	NCF2_HUMAN;Neutrophil_cytosol_factor_2
2170	G005311	G005311	0.67835	0.67921	2.50832	5.73424e-05	0.00649007	NA	NA	NA	NA	NA	PTHR43404	LIPOPOLYSACCHARIDE CHOLINEPHOSPHOTRANSFERASE LICD	PF04991	LicD family	Y683_RICTY;Uncharacterized_protein_RT0683
2302	G005580	G005580	1.01855	1.01911	3.81051	1.25378e-11	5.25242e-09	OG0001612	UbcE2M	FBgn0035853	NA	NA	PTHR24068:SF132	NEDD8-CONJUGATING ENZYME UBC12	PF00179	Ubiquitin-conjugating enzyme	UBC12_ASHGO;NEDD8-conjugating_enzyme_UBC12
2387	G005755	G005755	0.972068	0.974772	1.45918	5.33754e-05	0.00617226	NA	NA	NA	NA	NA	NA	NA	NA	NA	NA
2430	G005844	G005844	0.761209	0.761515	4.14812	9.68929e-09	3.18027e-06	OG0000398	NOX3, CYBB, NOX1	ENSG00000074771, ENSG00000165168, ENSG00000007952	cytochrome b-245 beta chain, NADPH oxidase 1, NADPH oxidase 3	NA	PTHR11972:SF60	CYTOCHROME B-245 HEAVY CHAIN	PF01794; PF08030; PF08022	Ferric reductase like transmembrane component; Ferric reductase NAD binding domain; FAD-binding domain	CY24B_MOUSE;Cytochrome_b-245_heavy_chain
2523	G006011	G006011	0.948387	0.949809	2.29039	4.21083e-05	0.00516672	OG0000641	PPP1R3E, PPP1R3G, PPP1R3D, PPP1R3A	ENSG00000235194, ENSG00000219607, ENSG00000132825, ENSG00000154415	protein phosphatase 1 regulatory subunit 3D, protein phosphatase 1 regulatory subunit 3E, protein phosphatase 1 regulatory subunit 3G, protein phosphatase 1 regulatory subunit 3A	NA	PTHR12307:SF47	PROTEIN PHOSPHATASE 1 REGULATORY SUBUNIT	PF03370	Carbohydrate/starch-binding module (family 21)	PPR3B_DANRE;Protein_phosphatase_1_regulatory_subunit_3B
2729	G006395	G006395	0.826507	0.826616	5.75776	3.80506e-17	2.93863e-14	OG0000057	C10A4.1, K09A11.1, B0545.4	WBGene00015662, WBGene00010704, WBGene00015247	hypothetical protein	NA	PTHR46481	ZINC FINGER BED DOMAIN-CONTAINING PROTEIN 4	PF02892	BED zinc finger	ZBED4_HUMAN;Zinc_finger_BED_domain-containing_protein_4
3331	G007664	G007664	0.588647	0.588721	5.79784	3.56442e-08	1.11422e-05	NA	NA	NA	NA	NA	PTHR24039:SF47	FIBULIN-1	PF07645; PF12662	Calcium-binding EGF domain; Complement Clr-like EGF-like	VSR1_PEA;Vacuolar-sorting_receptor_1
3332	G007673	G007673	0.51275	0.512927	4.35332	0.00028273	0.0255997	NA	NA	NA	NA	NA	NA	NA	PF12662; PF07645	Complement Clr-like EGF-like; Calcium-binding EGF domain	VSR1_PEA;Vacuolar-sorting_receptor_1
3338	G007695	G007695	1.4413	1.44174	4.69582	8.71273e-32	5.71947e-28	NA	NA	NA	NA	NA	PTHR24291:SF145	CYTOCHROME P450 4AA1-RELATED	PF00067	Cytochrome P450	CY128_POSPM;Cytochrome_P450_monooxygenase_128
3753	G008598	G008598	1.59935	1.60913	0.61379	7.95143e-05	0.00828526	NA	NA	NA	NA	NA	NA	NA	NA	NA	NA
3974	G009216	G009216	0.622428	0.622442	8.33161	6.9909e-06	0.00104299	NA	NA	NA	NA	DQ072591.1; putative peroxidase PPOD1	PTHR10551	FASCIN	NA	NA	NA
3996	G009290	G009290	1.58538	1.58607	4.37189	5.45411e-06	0.000862735	NA	NA	NA	NA	NA	PTHR46780:SF8	MGC171851 PROTEIN-RELATED	PF02140	Galactose binding lectin domain	ELEL_ECHLU;L-rhamnose-binding_lectin_ELEL-1
3997	G009292	G009292	1.75721	1.75804	4.33814	3.58919e-07	8.2671e-05	NA	NA	NA	NA	NA	PTHR46780:SF8	MGC171851 PROTEIN-RELATED	PF02140	Galactose binding lectin domain	ELEL_ECHLU;L-rhamnose-binding_lectin_ELEL-1
4096	G009473	G009473	0.446108	0.446154	6.04473	7.11806e-05	0.0078532	OG0001530	NMRAL1, NMRAL1	ENSG00000274684, ENSG00000153406	NmrA like redox sensor 1	NA	PTHR42748	NITROGEN METABOLITE REPRESSION PROTEIN NMRA FAMILY MEMBER	PF05368	NmrA-like family	NMRL1_CHICK;NmrA-like_family_domain-containing_protein_1
4129	G009536	G009536	1.14293	1.14332	4.50829	1.80458e-07	4.64555e-05	OG0003142	afmd-2, afmd-1	WBGene00012866, WBGene00017051	ArylForMamiDase	NA	PTHR23024:SF96	ARYLFORMAMIDASE	PF07859	alpha/beta hydrolase fold	KFA_MOUSE;Kynurenine_formamidase
4208	G009745	G009745	0.703315	0.704584	2.01494	0.000265142	0.0245144	NA	NA	NA	NA	NA	PTHR22906:SF21	COMPLEMENT FACTOR PROPERDIN-RELATED	PF00090	Thrombospondin type 1 domain	CADN_ACRMI;Coadhesin_(Fragment)
4286	G009933	G009933	0.724269	0.724564	4.13101	7.12573e-07	0.000145705	OG0000562	ARID3C, ARID3A, ARID3B	ENSG00000205143, ENSG00000116017, ENSG00000179361	AT-rich interaction domain 3A, AT-rich interaction domain 3C, AT-rich interaction domain 3B	NA	PTHR15348:SF1	AT-RICH INTERACTIVE DOMAIN-CONTAINING PROTEIN 3A	PF01388	ARID/BRIGHT DNA binding domain	ARI3A_HUMAN;AT-rich_interactive_domain-containing_protein_3A
4359	G010061	G010061	0.436664	0.436763	4.92822	0.000241906	0.0225247	OG0000014	tn	FBgn0265356	NA	NA	NA	NA	PF01436	NHL repeat	BRAT_DROME;Brain_tumor_protein
4395	G010142	G010142	0.43853	0.43872	4.014	0.000204785	0.0197693	OG0001081	SQSTM1, SQSTM1	ENSG00000284099, ENSG00000161011	sequestosome 1	NA	PTHR15090:SF0	SEQUESTOSOME-1	PF00564; PF16577; PF00569	PB1 domain; UBA domain; Zinc finger, ZZ type	SQSTM_MOUSE;Sequestosome-1
4407	G010171	G010171	0.50582	0.505914	5.25781	7.6306e-05	0.00801458	NA	NA	NA	NA	NA	NA	NA	NA	NA	NA
4408	G010172	G010172	0.697998	0.698032	7.22757	1.2802e-11	5.25242e-09	NA	NA	NA	NA	NA	PTHR24039:SF45	FBN-1A.1	PF07645	Calcium-binding EGF domain	ATS3_HUMAN;A_disintegrin_and_metalloproteinase_with_thrombospondin_motifs_3
4550	G010527	G010527	0.576991	0.577123	4.9426	7.32253e-08	2.13639e-05	OG0000069	nhr-236	WBGene00021417	Nuclear Hormone Receptor family	NA	PTHR24083:SF87	NUCLEAR HORMONE RECEPTOR FAMILY	PF00104; PF00105	Ligand-binding domain of nuclear hormone receptor; Zinc finger, C4 type (two domains)	RXRBB_DANRE;Retinoic_acid_receptor_RXR-beta-B
4647	G010743	G010743	1.95865	1.96433	1.69657	2.63372e-15	1.72891e-12	NA	NA	NA	NA	NA	NA	NA	PF00170	bZIP transcription factor	NA
4751	G010952	G010952	1.45681	1.45767	3.74175	1.59992e-26	3.50089e-23	NA	NA	NA	NA	NA	PTHR21324:SF2	EG:22E5.9 PROTEIN	PF10277	Frag1/DRAM/Sfk1 family	DRAM1_XENTR;DNA_damage-regulated_autophagy_modulator_protein_1
4829	G011132	G011132	0.596482	0.596528	6.5168	4.49215e-10	1.63826e-07	OG0002105	RASGRP1, RASGRP4, RASGRP2, RASGRP3	ENSG00000172575, ENSG00000171777, ENSG00000068831, ENSG00000152689	RAS guanyl releasing protein 1, RAS guanyl releasing protein 2, RAS guanyl releasing protein 3, RAS guanyl releasing protein 4	NA	PTHR23113:SF252	RAP GUANINE NUCLEOTIDE EXCHANGE FACTOR HOMOLOG	PF00618; PF00617; PF00130	RasGEF N-terminal motif; RasGEF domain; Phorbol esters/diacylglycerol binding domain (C1 domain)	GRP3_HUMAN;Ras_guanyl-releasing_protein_3
4912	G011284	G011284	0.893051	0.893263	4.93892	2.95441e-20	3.23237e-17	OG0000408	fos-1	WBGene00001345	Transcription factor fos-1	NA	PTHR23351:SF24	TRANSCRIPTION FACTOR KAYAK, ISOFORMS A/B/F	PF00170	bZIP transcription factor	NA
5245	G011898	G011898	0.384215	0.384228	7.73086	6.30014e-05	0.0070097	OG0002722	PAPSS1, PAPSS2	ENSG00000138801, ENSG00000198682	3'-phosphoadenosine 5'-phosphosulfate synthase 1, 3'-phosphoadenosine 5'-phosphosulfate synthase 2	NA	PTHR11055:SF17	BIFUNCTIONAL 3'-PHOSPHOADENOSINE 5'-PHOSPHOSULFATE SYNTHASE 1	PF14306; PF01583; PF01747	PUA-like domain; Adenylylsulphate kinase; ATP-sulfurylase	PAPSS_URECA;Bifunctional_3'-phosphoadenosine_5'-phosphosulfate_synthase
5370	G012209	G012209	0.644789	0.645029	4.27233	6.06829e-06	0.000926402	NA	NA	NA	NA	NA	NA	NA	NA	NA	NA
5715	G013036	G013036	0.503004	0.503111	5.03921	1.29562e-06	0.000246525	NA	NA	NA	NA	AB017513.1; PLC-deltaH	PTHR10336:SF175	PHOSPHOINOSITIDE PHOSPHOLIPASE C	PF00388; PF00387; PF00168	Phosphatidylinositol-specific phospholipase C, X domain; Phosphatidylinositol-specific phospholipase C, Y domain; C2 domain	PLCL2_MOUSE;Inactive_phospholipase_C-like_protein_2
5802	G013212	G013212	0.609303	0.609366	6.09829	1.18721e-11	5.19562e-09	OG0003061	MKNK2, MKNK1	ENSG00000099875, ENSG00000079277	MAPK interacting serine/threonine kinase 2, MAPK interacting serine/threonine kinase 1	NA	PTHR24349:SF114	MAP KINASE-INTERACTING SERINE/THREONINE-PROTEIN KINASE 1	PF00069	Protein kinase domain	MKNK1_RAT;MAP_kinase-interacting_serine/threonine-protein_kinase_1
5897	G013448	G013448	0.398036	0.398093	5.61106	7.40767e-05	0.00790694	NA	NA	NA	NA	NA	PTHR11814:SF180	ANION TRANSPORTER SULP-8A	PF00916; PF01740	Sulfate permease family; STAS domain	S26A2_HUMAN;Sulfate_transporter
5922	G013513	G013513	1.57444	1.57517	4.25331	5.49729e-28	1.80435e-24	NA	NA	NA	NA	NA	PTHR31356	THYLAKOID LUMENAL 29 KDA PROTEIN, CHLOROPLASTIC-RELATED	PF00141	Peroxidase	APX1_HYDVD;Putative_ascorbate_peroxidase
6037	G013850	G013850	1.01236	1.01401	2.21452	4.38708e-07	9.76237e-05	OG0000681	CARD14, CARD9, CARD10, CARD11	ENSG00000141527, ENSG00000187796, ENSG00000100065, ENSG00000198286	caspase recruitment domain family member 10, caspase recruitment domain family member 11, caspase recruitment domain family member 9, caspase recruitment domain family member 14	NA	NA	NA	PF00619	Caspase recruitment domain	CAR11_MOUSE;Caspase_recruitment_domain-containing_protein_11
6175	G014182	G014182	5.30854	5.47759	0.400861	8.55801e-23	1.02144e-19	NA	NA	NA	NA	NA	NA	NA	NA	NA	NA
6217	G014325	G014325	2.31189	2.3128	4.74127	2.26074e-09	7.61058e-07	OG0001401	sni	FBgn0030026	NA	NA	PTHR43544:SF28	NADB-LER1-RELATED	PF00106	short chain dehydrogenase	YCP6_SCHPO;Uncharacterized_oxidoreductase_C663.06c
6219	G014331	G014331	0.907914	0.90901	2.58722	2.5023e-05	0.00326736	OG0000033	CYP4V2	ENSG00000145476	cytochrome P450 family 4 subfamily V member 2	NA	PTHR24291:SF140	CYTOCHROME P450 4C3-RELATED	PF00067	Cytochrome P450	CP4V2_MOUSE;Cytochrome_P450_4V2
6220	G014332	G014332	0.892255	0.892666	3.97865	2.94143e-08	9.41903e-06	OG0000033	CYP4V2	ENSG00000145476	cytochrome P450 family 4 subfamily V member 2	NA	PTHR24291:SF157	CYTOCHROME P450 4V2	PF00067	Cytochrome P450	CP4V2_HUMAN;Cytochrome_P450_4V2
6222	G014334	G014334	0.728702	0.728849	5.13734	0.000179805	0.0176169	OG0000033	CYP4V2	ENSG00000145476	cytochrome P450 family 4 subfamily V member 2	NA	PTHR24291:SF157	CYTOCHROME P450 4V2	PF00067	Cytochrome P450	CP4V2_HUMAN;Cytochrome_P450_4V2
6321	G014589	G014589	1.04522	1.04524	9.06693	1.28323e-19	1.20339e-16	NA	NA	NA	NA	NA	NA	NA	NA	NA	NA
6534	G014950	G014950	0.735309	0.735902	3.16459	7.21368e-07	0.000145705	OG0000765	Fas1	FBgn0285925	NA	NA	PTHR10900:SF109	RE16941P	PF02469	Fasciclin domain	POSTN_HUMAN;Periostin
6683	G015429	G015429	1.29507	1.29831	1.74384	2.46251e-05	0.00326569	NA	NA	NA	NA	NA	NA	NA	PF01825; PF01477; PF02010; PF08016	GPCR proteolysis site, GPS, motif; PLAT/LH2 domain; REJ domain; Polycystin cation channel	PK1L2_MOUSE;Polycystic_kidney_disease_protein_1-like_2
6701	G015489	G015489	0.612036	0.612752	2.61673	0.000235342	0.0220701	NA	NA	NA	NA	NA	PTHR23504:SF15	PROTEIN ZINC INDUCED FACILITATOR-LIKE 1	PF07690	Major Facilitator Superfamily	ZIF1_ARATH;Protein_ZINC_INDUCED_FACILITATOR_1
6715	G015568	G015568	0.619132	0.619469	3.70619	9.71812e-07	0.000190432	NA	NA	NA	NA	NA	NA	NA	NA	NA	NA
6804	G015764	G015764	1.21004	1.21276	1.83435	2.59512e-06	0.000448307	NA	NA	NA	NA	NA	NA	NA	NA	NA	NA
6805	G015766	G015766	0.731553	0.731795	4.43302	9.16678e-07	0.000182349	NA	NA	NA	NA	NA	NA	NA	NA	NA	NA
6810	G015781	G015781	0.753095	0.753273	4.87151	1.22464e-07	3.34964e-05	NA	NA	NA	NA	NA	NA	NA	NA	NA	NA
6824	G015819	G015819	1.42303	1.4231	7.28644	1.63655e-23	2.38736e-20	NA	NA	NA	NA	NA	PTHR11707	L-ASPARAGINASE	PF12796; PF17763; PF00710	Ankyrin repeats (3 copies); Glutaminase/Asparaginase C-terminal domain; Asparaginase, N-terminal	ASPG_DIRIM;L-asparaginase
7372	G016825	G016825	0.780364	0.780404	7.11684	7.58164e-16	5.23891e-13	OG0000237	C13C4.7	WBGene00007551	hypothetical protein	NA	NA	NA	PF00305	Lipoxygenase	LOX5_MESAU;Polyunsaturated_fatty_acid_5-lipoxygenase
7551	G017170	G017170	2.18836	2.18886	5.47815	3.1734e-13	1.5431e-10	OG0002391	RETSAT	ENSG00000042445	retinol saturase	NA	NA	NA	PF13450	NAD(P)-binding Rossmann-like domain	RETST_DANRE;All-trans-retinol_13,14-reductase
7567	G017201	G017201	0.906463	0.90684	4.2471	0.000305859	0.0273172	NA	NA	NA	NA	NA	NA	NA	NA	NA	NA
7632	G017351	G017351	0.434994	0.435006	7.98509	0.0001649	0.0164299	NA	NA	NA	NA	NA	NA	NA	NA	NA	NA
7649	G017400	G017400	0.628147	0.628815	2.75261	5.41125e-05	0.00617777	NA	NA	NA	NA	NA	NA	NA	NA	NA	NA
7803	G017670	G017670	0.500238	0.500281	6.29724	0.00045544	0.0381314	NA	NA	NA	NA	NA	PTHR43092:SF2	HERCYNYLCYSTEINE SULFOXIDE LYASE	NA	NA	NA
7835	G017741	G017741	1.08468	1.08494	4.97202	2.93731e-18	2.41025e-15	NA	NA	NA	NA	NA	PTHR11214:SF236	HEXOSYLTRANSFERASE	PF01762	Galactosyltransferase	B3GN4_HUMAN;N-acetyllactosaminide_beta-1,3-N-acetylglucosaminyltransferase_4
7840	G017760	G017760	0.765046	0.765543	3.45422	2.10121e-06	0.000377901	NA	NA	NA	NA	NA	NA	NA	PF00071	Ras family	RASLC_DANRE;Ras-like_protein_family_member_12
8062	G018258	G018258	0.629342	0.630147	2.47826	0.000513655	0.0418868	NA	NA	NA	NA	NA	PTHR22588:SF6	COLLAGEN ALPHA-4(VI) CHAIN	PF00092	von Willebrand factor type A domain	CO6A6_MOUSE;Collagen_alpha-6(VI)_chain
8239	G018545	G018545	0.759076	0.759632	3.29885	9.22284e-08	2.63232e-05	OG0001477	PRODH2	ENSG00000250799	proline dehydrogenase 2	NA	PTHR13914:SF0	HYDROXYPROLINE DEHYDROGENASE	PF01619	Proline dehydrogenase	HYPDH_XENLA;Hydroxyproline_dehydrogenase
8323	G018698	G018698	2.17196	2.18147	1.21595	8.34548e-15	5.21751e-12	NA	NA	NA	NA	NA	NA	NA	NA	NA	NA
8404	G018942	G018942	0.552522	0.552756	4.04502	5.35942e-05	0.00617226	NA	NA	NA	NA	NA	NA	NA	PF07648; PF01549	Kazal-type serine protease inhibitor domain; ShK domain-like	FSTA_DANRE;Follistatin-A
8505	G019223	G019223	0.974192	0.975251	2.78072	7.34456e-10	2.60613e-07	OG0000119	unc-129	WBGene00006852	hypothetical protein	AB823959.1; HmaTgf2 for transforming growth factor 2 protein	NA	NA	PF00688	TGF-beta propeptide	BMP4_XENLA;Bone_morphogenetic_protein_4
8585	G019473	G019473	0.967463	0.967807	4.40094	2.65392e-06	0.00045251	NA	NA	NA	NA	NA	PTHR37466	SLR1628 PROTEIN	PF09996	Uncharacterized protein conserved in bacteria (DUF2237)	NA
8645	G019584	G019584	0.686849	0.687249	3.61121	1.84443e-06	0.000336328	NA	NA	NA	NA	NA	PTHR14948:SF25	TRANSMEMBRANE PROTEIN	PF04505	Interferon-induced transmembrane protein	SYNG1_HUMAN;Synapse_differentiation-inducing_gene_protein_1
8766	G019827	G019827	0.653149	0.653313	4.84294	1.34871e-06	0.000249398	NA	NA	NA	NA	NA	PTHR35842	SI:CH211-67E16.11	NA	NA	NA
8774	G019849	G019849	0.569839	0.569917	5.72751	7.11494e-06	0.00104957	NA	NA	NA	NA	NA	PTHR35170:SF1	PROTEIN DD3-3	PF02140	Galactose binding lectin domain	DD3_DICDI;Protein_DD3-3
8847	G019983	G019983	0.965017	0.967397	1.62455	2.14307e-05	0.00293087	NA	NA	NA	NA	NA	NA	NA	PF12906	RING-variant domain	NA
9059	G020383	G020383	0.38824	0.388279	6.1356	4.53336e-05	0.00546042	OG0006361	TTC19	ENSG00000011295	tetratricopeptide repeat domain 19	NA	PTHR13143	TETRATRICOPEPTIDE REPEAT PROTEIN 19	PF13374	Tetratricopeptide repeat	TTC19_RAT;Tetratricopeptide_repeat_protein_19,_mitochondrial
9108	G020480	G020480	0.78631	0.78652	4.78002	5.39979e-11	2.1483e-08	OG0000956	COMTD1	ENSG00000165644	catechol-O-methyltransferase domain containing 1	NA	PTHR10509:SF14	CATECHOL O-METHYLTRANSFERASE DOMAIN-CONTAINING PROTEIN 1	PF01596	O-methyltransferase	CAMT2_DICDI;Probable_caffeoyl-CoA_O-methyltransferase_2
9173	G020625	G020625	2.58957	2.58965	8.53021	6.46836e-30	2.83077e-26	NA	NA	NA	NA	NA	PTHR46780:SF8	MGC171851 PROTEIN-RELATED	PF02140	Galactose binding lectin domain	SAL_SILAS;Rhamnose-binding_lectin
9194	G020666	G020666	0.490889	0.490948	5.87075	6.6673e-06	0.00100615	OG0001891	PCNT, AKAP9	ENSG00000160299, ENSG00000127914	pericentrin, A-kinase anchoring protein 9	NA	PTHR44981	PERICENTRIN-LIKE PROTEIN, ISOFORM F	PF10495	Pericentrin-AKAP-450 domain of centrosomal targeting protein	PCNT_MOUSE;Pericentrin
9326	G020908	G020908	0.715387	0.715662	4.18746	5.51179e-07	0.00011863	NA	NA	NA	NA	NA	PTHR12369:SF15	BETA-1,4-N-ACETYLGALACTOSAMINYLTRANSFERASE 3	PF05679; PF07691	Chondroitin N-acetylgalactosaminyltransferase; PA14 domain	B4GN3_MOUSE;Beta-1,4-N-acetylgalactosaminyltransferase_3
9634	G021546	G021546	0.361531	0.361547	7.2877	0.000541631	0.0438956	NA	NA	NA	NA	NA	NA	NA	NA	NA	NA
9817	G021860	G021860	1.2916	1.29187	5.25973	2.28506e-10	8.57159e-08	OG0001601	CG32369	FBgn0052369	NA	NA	NA	NA	PF13923; PF00515; PF02190	Zinc finger, C3HC4 type (RING finger); Tetratricopeptide repeat; ATP-dependent protease La (LON) substrate-binding domain	LONF3_MOUSE;LON_peptidase_N-terminal_domain_and_RING_finger_protein_3
9857	G021934	G021934	0.526691	0.526775	5.42556	1.34576e-05	0.00187963	NA	NA	NA	NA	NA	PTHR11633:SF1	LD28763P	NA	NA	NA
9918	G022036	G022036	0.83012	0.830226	5.80978	2.5427e-05	0.00327286	NA	NA	NA	NA	NA	NA	NA	NA	NA	NA
9947	G022087	G022087	0.407223	0.407273	5.84015	0.000315942	0.0276534	NA	NA	NA	NA	NA	PTHR45627:SF8	ADENYLATE CYCLASE TYPE 9	PF00211	Adenylate and Guanylate cyclase catalytic domain	ADCY9_HUMAN;Adenylate_cyclase_type_9
10082	G022308	G022308	1.43487	1.43501	6.32407	4.22258e-07	9.55832e-05	NA	NA	NA	NA	NA	PTHR23327:SF41	LON PEPTIDASE N-TERMINAL DOMAIN AND RING FINGER PROTEIN 3	PF13923; PF02190; PF13445	Zinc finger, C3HC4 type (RING finger); ATP-dependent protease La (LON) substrate-binding domain; RING-type zinc-finger	LONF3_HUMAN;LON_peptidase_N-terminal_domain_and_RING_finger_protein_3
10397	G022877	G022877	0.777106	0.777615	3.42986	7.30198e-05	0.0078704	NA	NA	NA	NA	NA	NA	NA	NA	NA	NA
10495	G023047	G023047	0.46543	0.465522	5.15309	3.37556e-05	0.00426132	NA	NA	NA	NA	NA	NA	NA	NA	NA	NA
10561	G023179	G023179	1.39763	1.39769	7.70451	1.15606e-24	2.16827e-21	NA	NA	NA	NA	NA	NA	NA	NA	NA	NA
10977	G023939	G023939	1.34889	1.34996	3.31028	1.0699e-19	1.08052e-16	NA	NA	NA	NA	NA	NA	NA	PF05210	Sprouty protein (Spry)	NA
11131	G024408	G024408	0.628385	0.628652	4.05804	4.84947e-05	0.00573592	NA	NA	NA	NA	NA	NA	NA	PF06990	Galactose-3-O-sulfotransferase	G3ST1_MOUSE;Galactosylceramide_sulfotransferase
11247	G024688	G024688	0.804627	0.804822	4.86292	1.8772e-10	7.24873e-08	OG0000696	TMEM175	ENSG00000127419	transmembrane protein 175	NA	PTHR31462	ENDOSOMAL/LYSOSOMAL POTASSIUM CHANNEL TMEM175	PF06736	Protein of unknown function (DUF1211)	TM175_DANRE;Endosomal/lysosomal_potassium_channel_TMEM175
11353	G024890	G024890	0.90308	0.90593	1.27301	0.000415242	0.0354007	NA	NA	NA	NA	NA	NA	NA	NA	NA	NA
11391	G024950	G024950	0.746848	0.747587	2.84624	0.000455907	0.0381314	NA	NA	NA	NA	NA	NA	NA	NA	NA	NA
11444	G025086	G025086	0.555947	0.556029	5.57465	4.85148e-08	1.44761e-05	NA	NA	NA	NA	NA	NA	NA	NA	NA	NA
11588	G025454	G025454	0.540932	0.541067	4.83466	2.22395e-05	0.00300924	NA	NA	NA	NA	NA	NA	NA	PF13637; PF00023	Ankyrin repeats (many copies); Ankyrin repeat	NA
11660	G025601	G025601	1.20473	1.20563	3.43126	7.54538e-14	4.12764e-11	NA	NA	NA	NA	NA	NA	NA	NA	NA	NA
11836	G026082	G026082	1.36656	1.36918	2.07802	1.06664e-12	5.00139e-10	NA	NA	NA	NA	NA	NA	NA	NA	NA	NA
11837	G026085	G026085	0.566528	0.566696	4.56049	2.24621e-05	0.00300924	NA	NA	NA	NA	NA	NA	NA	NA	NA	NA
11916	G026265	G026265	0.401356	0.401365	8.34667	7.2622e-05	0.0078704	NA	NA	NA	NA	AB459520.1; PW peptide-preprohormone	NA	NA	NA	NA	NA
11918	G026267	G026267	0.911401	0.911625	4.87139	4.50366e-14	2.57081e-11	NA	NA	NA	NA	NA	NA	NA	NA	NA	NA
11923	G026275	G026275	1.00491	1.00539	3.99179	1.25415e-14	7.48443e-12	NA	NA	NA	NA	NA	PTHR33447:SF2	PHYTOCHELATIN SYNTHASE	PF05023	Phytochelatin synthase	PCS1_CAEEL;Glutathione_gamma-glutamylcysteinyltransferase
12252	G026973	G026973	0.940651	0.940968	4.45344	1.73753e-18	1.5208e-15	NA	NA	NA	NA	NA	NA	NA	NA	NA	NA
12254	G026977	G026977	0.509516	0.509615	5.14275	0.000159598	0.0161182	OG0003494	XPC	ENSG00000154767	XPC complex subunit, DNA damage recognition and repair factor	JN411717.2; strain Ind-Pune xeroderma pigmentosum group C	PTHR12135	DNA REPAIR PROTEIN XP-C / RAD4	PF03835; PF10404; PF10405; PF10403	Rad4 transglutaminase-like domain; Rad4 beta-hairpin domain 2; Rad4 beta-hairpin domain 3; Rad4 beta-hairpin domain 1	XPC_MOUSE;DNA_repair_protein_complementing_XP-C_cells_homolog
12265	G026995	G026995	0.864386	0.864613	4.82789	2.79786e-07	7.06406e-05	NA	NA	NA	NA	NA	PTHR45677:SF10	GLUTAMATE DECARBOXYLASE	PF00282	Pyridoxal-dependent decarboxylase conserved domain	DCE1_PIG;Glutamate_decarboxylase_1
12302	G027100	G027100	0.776163	0.776189	7.73636	3.93039e-16	2.86679e-13	NA	NA	NA	NA	NA	NA	NA	NA	NA	NA
12399	G027316	G027316	0.760828	0.76092	5.94423	2.81955e-06	0.000474588	NA	NA	NA	NA	NA	NA	NA	PF00582	Universal stress protein family	PHO32_ARATH;Universal_stress_protein_PHOS32
12400	G027318	G027318	1.16407	1.16606	2.27105	5.8686e-06	0.000906457	NA	NA	NA	NA	NA	NA	NA	PF00582	Universal stress protein family	Y1101_SYNY3;Universal_stress_protein_Slr1101
12746	G027956	G027956	0.421013	0.421087	5.30286	5.33683e-05	0.00617226	OG0002637	HADH	ENSG00000138796	hydroxyacyl-CoA dehydrogenase	NA	NA	NA	PF02737; PF00725	3-hydroxyacyl-CoA dehydrogenase, NAD binding domain; 3-hydroxyacyl-CoA dehydrogenase, C-terminal domain	HCDH_RAT;Hydroxyacyl-coenzyme_A_dehydrogenase,_mitochondrial
12763	G027988	G027988	1.40523	1.40974	1.40411	1.34014e-06	0.000249398	NA	NA	NA	NA	NA	PTHR10612:SF34	LIPOCALIN-RELATED PROTEIN	PF08212	Lipocalin-like domain	YR877_MIMIV;Putative_lipocalin_R877
12850	G028252	G028252	0.613711	0.614097	3.48025	4.17513e-05	0.00516672	NA	NA	NA	NA	NA	NA	NA	PF00001	7 transmembrane receptor (rhodopsin family)	ADRB2_CAVPO;Beta-2_adrenergic_receptor
12887	G028334	G028334	1.15192	1.15548	1.34549	1.06559e-05	0.00152066	NA	NA	NA	NA	NA	NA	NA	NA	NA	NA
12892	G028340	G028340	1.02301	1.02525	1.80145	2.92978e-06	0.000486899	NA	NA	NA	NA	NA	NA	NA	NA	NA	NA
12929	G028428	G028428	2.0034	2.00667	2.73278	5.35582e-07	0.000117194	NA	NA	NA	NA	NA	NA	NA	NA	NA	NA
12979	G028506	G028506	1.17034	1.17335	1.65001	0.00023225	0.0219367	OG0004901	CBFB	ENSG00000067955	core-binding factor subunit beta	NA	PTHR10276	CORE-BINDING FACTOR, BETA SUBUNIT	PF02312	Core binding factor beta subunit	BGB_DROME;Protein_big_brother
12981	G028513	G028513	2.00931	2.01097	3.49783	3.17296e-23	4.16578e-20	NA	NA	NA	NA	NA	NA	NA	NA	NA	NA

### Sheet: W_HR_common_Upreg_after_U0
	X	ID	genes	logFC	unshrunk.logFC	logCPM	PValue	FDR	Orthogroup	Ortholog	EnsemblID	EnsemblLongName	genBankAnnotation	PANTHER_ID	PANTHER_NAME	PFAM_ID	PFAM_NAME	UniprotHit
33	4286	G009933	G009933	0.724269	0.724564	4.13101	7.12573e-07	0.000145705	OG0000562	ARID3C, ARID3A, ARID3B	ENSG00000205143, ENSG00000116017, ENSG00000179361	AT-rich interaction domain 3A, AT-rich interaction domain 3C, AT-rich interaction domain 3B	NA	PTHR15348:SF1	AT-RICH INTERACTIVE DOMAIN-CONTAINING PROTEIN 3A	PF01388	ARID/BRIGHT DNA binding domain	ARI3A_HUMAN;AT-rich_interactive_domain-containing_protein_3A
35	4395	G010142	G010142	0.43853	0.43872	4.014	0.000204785	0.0197693	OG0001081	SQSTM1, SQSTM1	ENSG00000284099, ENSG00000161011	sequestosome 1	NA	PTHR15090:SF0	SEQUESTOSOME-1	PF00564; PF16577; PF00569	PB1 domain; UBA domain; Zinc finger, ZZ type	SQSTM_MOUSE;Sequestosome-1
40	4751	G010952	G010952	1.45681	1.45767	3.74175	1.59992e-26	3.50089e-23	NA	NA	NA	NA	NA	PTHR21324:SF2	EG:22E5.9 PROTEIN	PF10277	Frag1/DRAM/Sfk1 family	DRAM1_XENTR;DNA_damage-regulated_autophagy_modulator_protein_1
73	8239	G018545	G018545	0.759076	0.759632	3.29885	9.22284e-08	2.63232e-05	OG0001477	PRODH2	ENSG00000250799	proline dehydrogenase 2	NA	PTHR13914:SF0	HYDROXYPROLINE DEHYDROGENASE	PF01619	Proline dehydrogenase	HYPDH_XENLA;Hydroxyproline_dehydrogenase
83	9108	G020480	G020480	0.78631	0.78652	4.78002	5.39979e-11	2.1483e-08	OG0000956	COMTD1	ENSG00000165644	catechol-O-methyltransferase domain containing 1	NA	PTHR10509:SF14	CATECHOL O-METHYLTRANSFERASE DOMAIN-CONTAINING PROTEIN 1	PF01596	O-methyltransferase	CAMT2_DICDI;Probable_caffeoyl-CoA_O-methyltransferase_2

### Sheet: W_HR_common_Downreg_after_U0
	X	ID	genes	logFC	unshrunk.logFC	logCPM	PValue	FDR	Orthogroup	Ortholog	EnsemblID	EnsemblLongName	genBankAnnotation	PANTHER_ID	PANTHER_NAME	PFAM_ID	PFAM_NAME	UniprotHit
22	5542	G012735	G012735	-0.478442	-0.478651	4.00951	0.000223195	0.0213893	OG0000035	CASR, TAS1R2, TAS1R1, TAS1R3, GPRC6A	ENSG00000036828, ENSG00000179002, ENSG00000173662, ENSG00000169962, ENSG00000173612	taste 1 receptor member 3, taste 1 receptor member 1, taste 1 receptor member 2, G protein-coupled receptor class C group 6 member A, calcium sensing receptor	NA	PTHR24060:SF158	METABOTROPIC GLUTAMATE RECEPTOR	PF00003; PF01094; PF07562	7 transmembrane sweet-taste receptor of 3 GCPR; Receptor family ligand binding region; Nine Cysteines Domain of family 3 GPCR	GRM3_RAT;Metabotropic_glutamate_receptor_3
